# Robust Prediction of Enzyme Variant Kinetics with RealKcat

**DOI:** 10.1101/2025.02.10.637555

**Authors:** Karuna Anna Sajeevan, Abraham Osinuga, B Arunraj, Sakib Ferdous, Nabia Shahreen, Mohammed Sakib Noor, Shashank Koneru, Laura Mariana Santos-Correa, Rahil Salehi, Niaz Bahar Chowdhury, Randy Aryee, Brisa Calderon-Lopez, Ankur Mali, Rajib Saha, Ratul Chowdhury

**Affiliations:** Department of Chemical and Biological Engineering, Iowa State University, Ames, Iowa, USA; The Center for Biorenewable Chemicals, Iowa State University, Ames, Iowa, USA; Department of Chemical and Biomolecular Engineering, University of Nebraska-Lincoln, Lincoln, Nebraska, USA; Department of Computer Science and Engineering, University of South Florida, Tampa, Florida, USA

**Keywords:** Enzyme kinetics, Bio-aware Machine learning, Enzyme engineering, Biocatalysis, Database curation

## Abstract

Predicting enzyme kinetics directly from sequence remains a central challenge in computational biology, particularly in resolving the effects of mutations at catalytically essential residues. Existing models frequently overlook the functional consequences of such perturbations, often defaulting to wild-type predictions even in cases of substantial activity loss, thereby limiting their reliability for enzyme design and mechanistic inference. Here, we introduce RealKcat, a machine learning framework trained on KinHub-27k, a rigorously curated dataset of 27,176 experimentally reported enzyme–substrate entries consolidated from BRENDA, SABIO-RK, and UniProt and verified across 2,158 primary sources. To ensure biochemical realism, kinetic parameters were collapsed into order-of-magnitude bins, enabling predictions that are tolerant to experimental noise yet sensitive to functional shifts. RealKcat integrates ESM embeddings for enzyme sequences with ChemBERTa embeddings of affiliated substrate, producing a unified feature space of the chemical conversion that supports robust multi-class classification of both catalytic turnover (*k_Cat_*) and substrate affinity (*K_M_*). Across cross-validation, hold-out, out-of-distribution, and few-shot evaluations—including a dense mutational landscape of alkaline phosphatase (PafA)—RealKcat consistently capturead the direction and magnitude of mutation-induced changes, while preserving discrimination in both wild-type and mutant contexts. Importantly, structural descriptors were deliberately excluded, as naive integration of structural features has been shown to impair model generalization, underscoring the primacy of rigorous dataset curation, biologically informed task formulation, and balanced evaluation metrics. RealKcat establishes a scalable and mutation-sensitive framework for enzyme kinetics prediction, offering a biologically grounded platform for enzyme engineering, metabolic modeling, and therapeutic design.

**Significance Statement:** Enzymes catalyze biochemical reactions that sustain life, and accurate measurement of their efficiency—expressed through turnover number (*k_Cat_*) and substrate affinity (*K_M_*)—is fundamental to biotechnology, synthetic biology, and even pharmaceutical innovation. Yet experimental assays remain prohibitive, time-intensive, and sensitive to conditions such as pH, temperature, and ionic strength of the assay buffer, while existing computational approaches often lack sensitivity to catalytic-site mutations and are constrained by inconsistencies in public databases. RealKcat addresses these gaps by introducing a rigorously curated dataset (KinHub-27k) derived from manual review of 2,158 articles and augmented with 5,278 synthetic catalytic variants generated through alanine substitution at annotated catalytic residues. Leveraging protein and substrate embeddings and a classification scheme based on order-of-magnitude kinetic bins, RealKcat achieves state-of-the-art functional e-accuracy and, critically, demonstrates sensitivity to catalytic perturbations. By adopting e-accuracy—a performance metric that evaluates predictions within ±1 order of magnitude, aligning with the practical utility of enzyme kinetics—RealKcat provides biologically meaningful assessments that conventional metrics often obscure. This work establishes a robust, mutation-aware predictive platform that advances computational enzyme design and extends applicability to biomanufacturing, metabolic engineering, and precision medicine.
