## Supplemental Table 1 for "Robust Prediction of Enzyme Variant Kinetics with RealKcat"

### Sheet: OOD_kcat_km_entries
S/N	sequence	Isomeric_SMILES	mutantSites	sequence_wt	UniprotID	ECNumber	Substrate	Organism	kcat_wt	kcat_wt_true	kcat_wt_pred	kcat_md_pred	kcat_md_true	kcat_md	km_wt	km_wt_true	km_wt_pred	km_md_pred	km_md_true	km_md	km_wt	km_md	kcat_wt	kcat_md	km_wt_min	km_md_min	kcat_wt_min	kcat_md_min	km_wt_max	km_md_max	kcat_wt_max	kcat_md_max	active_sites	active_site_residues	sequence_length	molecular_weight
0	MEEECRVLSIQSHVIRGYVGNRAATFPLQVLGFEIDAVNSVQFSNHTGYAHWKGQVLNSDELQELYEGLRLNNMNKYDYVLTGYTRDKSFLAMVVDIVQELKQQNPRLVYVCDPVLGDKWDGEGSMYVPEDLLPVYKEKVVPLADIITPNQFEAELLSGRKIHSQEEALRVMDMLHSMGPDTVVITSSDLPSPQGSNYLIVLGSQRRRNPAGSVVMERIRMDIRKVDAVFVGTGALFAAMLLAWTHKHPNNLKVACEKTVSTLHHVLQRTIQCAKAQAGEGVRPSPMQLELRMVQSKRDIEDPEIVVQATVL	Cc1ncc(CO)c(C=O)c1O	D235A	MEEECRVLSIQSHVIRGYVGNRAATFPLQVLGFEIDAVNSVQFSNHTGYAHWKGQVLNSDELQELYEGLRLNNMNKYDYVLTGYTRDKSFLAMVVDIVQELKQQNPRLVYVCDPVLGDKWDGEGSMYVPEDLLPVYKEKVVPLADIITPNQFEAELLSGRKIHSQEEALRVMDMLHSMGPDTVVITSSDLPSPQGSNYLIVLGSQRRRNPAGSVVMERIRMDIRKVDAVFVGTGDLFAAMLLAWTHKHPNNLKVACEKTVSTLHHVLQRTIQCAKAQAGEGVRPSPMQLELRMVQSKRDIEDPEIVVQATVL	O00764	2.7.1.35	pyridoxal	Homo sapiens	6.08	4	2	2	2	0.03	2.8e-06	0	2	1	2	0.00017	2.8e-06	0.00017	6.08	0.03	2.8e-06	0.00017	6.08	0.03	2.8e-06	0.00017	6.08	0.03	[235]	[(235, 'D')]	312	35102
1	MENSFKAALKAGRPQIGLWLGLSSSYSAELLAGAGFDWLLIDGEAAPNNVQTVLTQLQAIAPYPSQPVVRPSWNDPVQIKQLLDVGTQTLLVPMVQNADEAREAVRATRYPPAGIRGVGSALARASRWNRIPDYLQKANDQMCVLVQIETREAMKNLPQILDVEGVDGVFIGPADLSADMGYAGNPQHPEVQAAIEQAIVQIRESGKAPGILIANEQLAKRYLELGALFVAVGVDTTLLARAAEALAARFGAQATAVKPGVY	CC(O)CC(=O)C(=O)O	H45A	MENSFKAALKAGRPQIGLWLGLSSSYSAELLAGAGFDWLLIDGEHAPNNVQTVLTQLQAIAPYPSQPVVRPSWNDPVQIKQLLDVGTQTLLVPMVQNADEAREAVRATRYPPAGIRGVGSALARASRWNRIPDYLQKANDQMCVLVQIETREAMKNLPQILDVEGVDGVFIGPADLSADMGYAGNPQHPEVQAAIEQAIVQIRESGKAPGILIANEQLAKRYLELGALFVAVGVDTTLLARAAEALAARFGAQATAVKPGVY	Q47098	4.1.2.52	4-hydroxy-2-oxopentanoic acid	Escherichia coli	350	6	5	4	4	4.5	0.00038	2	1	1	4	0.038	0.00038	0.038	350	4.5	0.00038	0.038	350	4.5	0.00038	0.038	350	4.5	[45]	[(45, 'H')]	262	28073
2	MENSFKAALKAGRPQIGLWLGLSSSYSAELLAGAGFDWLLIDGEAAPNNVQTVLTQLQAIAPYPSQPVVRPSWNDPVQIKQLLDVGTQTLLVPMVQNADEAREAVRATRYPPAGIRGVGSALARASRWNRIPDYLQKANDQMCVLVQIETREAMKNLPQILDVEGVDGVFIGPADLSADMGYAGNPQHPEVQAAIEQAIVQIRESGKAPGILIANEQLAKRYLELGALFVAVGVDTTLLARAAEALAARFGAQATAVKPGVY	CC(O)CC(=O)C(=O)[O-]	H45A	MENSFKAALKAGRPQIGLWLGLSSSYSAELLAGAGFDWLLIDGEHAPNNVQTVLTQLQAIAPYPSQPVVRPSWNDPVQIKQLLDVGTQTLLVPMVQNADEAREAVRATRYPPAGIRGVGSALARASRWNRIPDYLQKANDQMCVLVQIETREAMKNLPQILDVEGVDGVFIGPADLSADMGYAGNPQHPEVQAAIEQAIVQIRESGKAPGILIANEQLAKRYLELGALFVAVGVDTTLLARAAEALAARFGAQATAVKPGVY	Q47098	4.1.2.52	4-hydroxy-2-oxopentanoate	Escherichia coli	353	6	4	4	4	4.5	6e-06	0	1	1	4	0.038	6e-06	0.038	353	4.5	5.3e-06	0.038	350	4.5	1.75e-05	0.038	353.46	4.5	[45]	[(45, 'H')]	262	28073
3	MERAGPSFGQQRQQQQPQQQKQQQRDQDSVEAWLDDHWDFTFSYFVRKATREMVNAWFAERVHTIPVCKEGIRGHTESCSCPLQQSPRADNSAPGTPTRKISASEFDRPLRPIVVKDSEGTVSFLSDSEKKEQMPLTPPRFDHDEGDQCSRLLELVKDISSHLDVTALCHKIFLHIHGLISADRYSLFLVCEDSSNDKFLISRLFDVAEGSTLEEVSNNCIRLEWNKGIVGHVAALGEPLNIKDAYEDPRFNAEVDQITGYKTQSILCMPIKNHREEVVGVAQAINKKSGNGGTFTEKDEKDFAAYLAFCGIVLHNAQLYETSLLENKRNQVLLDLASLIFEEQQSLEVILKKIAATIISFMQVQKCTIFIVDEDCSDSFSSVFHMECEELEKSSDTLT…	N=c1nc(O)c2ncn([C@@H]3O[C@@H]4COP(=O)(O)O[C@H]4[C@H]3O)c2[nH]1	H613A	MERAGPSFGQQRQQQQPQQQKQQQRDQDSVEAWLDDHWDFTFSYFVRKATREMVNAWFAERVHTIPVCKEGIRGHTESCSCPLQQSPRADNSAPGTPTRKISASEFDRPLRPIVVKDSEGTVSFLSDSEKKEQMPLTPPRFDHDEGDQCSRLLELVKDISSHLDVTALCHKIFLHIHGLISADRYSLFLVCEDSSNDKFLISRLFDVAEGSTLEEVSNNCIRLEWNKGIVGHVAALGEPLNIKDAYEDPRFNAEVDQITGYKTQSILCMPIKNHREEVVGVAQAINKKSGNGGTFTEKDEKDFAAYLAFCGIVLHNAQLYETSLLENKRNQVLLDLASLIFEEQQSLEVILKKIAATIISFMQVQKCTIFIVDEDCSDSFSSVFHMECEELEKSSDTLT…	O76074	3.1.4.35	cgmp	Homo sapiens	2.2	4	1	1	1	0.00083	2.9e-06	0	0	0	0	7.1e-06	2.9e-06	7.1e-06	2.2	0.00083	2.9e-06	7.1e-06	2.2	0.00083	2.9e-06	7.1e-06	2.2	0.00083	[613]	[(613, 'H')]	875	99985
4	MESLTLQPIARVDGTINLPGSKSVSNRALLLAALAHGKTVLTNLLDSDDVRHMLNALTALGVSYTLSADRTRCEIIGNGGPLHAEGALELFLGNAGTAMRPLAAALCLGSNDIVLTGEPRMKERPIGHLVDALRLGGAKITYLEQENYPPLRLQGGFTGGNVDVDGSVSSQFLTALLMTAPLAPEDTVIRIKGDLVSKPYIDITLNLMKTFGVEIENQHYQQFVVKGGQSYQSPGTYLVEGDASSASYFLAAAAIKGGTVKVTGIGRNSMQGDIRFADVLEKMGATICWGDDYISCTRGELNAIDMDMNHIPAAAMTIATAALFAKGTTTLRNIYNWRVKETDRLFAMATELRKVGAEVEEGHDYIRITPPEKLNFAEIATYNDHRMAMCFSLVALSDT…	C=C(OP(=O)(O)O)C(=O)O	D313A	MESLTLQPIARVDGTINLPGSKSVSNRALLLAALAHGKTVLTNLLDSDDVRHMLNALTALGVSYTLSADRTRCEIIGNGGPLHAEGALELFLGNAGTAMRPLAAALCLGSNDIVLTGEPRMKERPIGHLVDALRLGGAKITYLEQENYPPLRLQGGFTGGNVDVDGSVSSQFLTALLMTAPLAPEDTVIRIKGDLVSKPYIDITLNLMKTFGVEIENQHYQQFVVKGGQSYQSPGTYLVEGDASSASYFLAAAAIKGGTVKVTGIGRNSMQGDIRFADVLEKMGATICWGDDYISCTRGELNAIDMDMNHIPDAAMTIATAALFAKGTTTLRNIYNWRVKETDRLFAMATELRKVGAEVEEGHDYIRITPPEKLNFAEIATYNDHRMAMCFSLVALSDT…	P0A6D3	2.5.1.19	phosphoenolpyruvate	Escherichia coli	56.5	5	5	4	1	0.0012	4e-05	1	2	2	2	0.00021	4e-05	0.00021	56.5	0.0012	2.5e-06	0.00021	13	0.0012	0.00011	0.00021	100	0.0012	[313]	[(313, 'D')]	427	46096
5	MESLTLQPIARVDGTINLPGSKSVSNRALLLAALAHGKTVLTNLLDSDDVRHMLNALTALGVSYTLSADRTRCEIIGNGGPLHAEGALELFLGNAGTAMRPLAAALCLGSNDIVLTGEPRMKERPIGHLVDALRLGGAKITYLEQENYPPLRLQGGFTGGNVDVDGSVSSQFLTALLMTAPLAPEDTVIRIKGDLVSKPYIDITLNLMKTFGVEIENQHYQQFVVKGGQSYQSPGTYLVEGDASSASYFLAAAAIKGGTVKVTGIGRNSMQGDIRFADVLEKMGATICWGDDYISCTRGELNAIDMDMNHIPAAAMTIATAALFAKGTTTLRNIYNWRVKETDRLFAMATELRKVGAEVEEGHDYIRITPPEKLNFAEIATYNDHRMAMCFSLVALSDT…	O=C([O-])C1=C[C@@H](OP(=O)([O-])[O-])[C@@H](O)[C@H](O)C1	D313A	MESLTLQPIARVDGTINLPGSKSVSNRALLLAALAHGKTVLTNLLDSDDVRHMLNALTALGVSYTLSADRTRCEIIGNGGPLHAEGALELFLGNAGTAMRPLAAALCLGSNDIVLTGEPRMKERPIGHLVDALRLGGAKITYLEQENYPPLRLQGGFTGGNVDVDGSVSSQFLTALLMTAPLAPEDTVIRIKGDLVSKPYIDITLNLMKTFGVEIENQHYQQFVVKGGQSYQSPGTYLVEGDASSASYFLAAAAIKGGTVKVTGIGRNSMQGDIRFADVLEKMGATICWGDDYISCTRGELNAIDMDMNHIPDAAMTIATAALFAKGTTTLRNIYNWRVKETDRLFAMATELRKVGAEVEEGHDYIRITPPEKLNFAEIATYNDHRMAMCFSLVALSDT…	P0A6D3	2.5.1.19	3-phosphoshikimate	Escherichia coli	100	5	4	4	1	0.0012	1.8e-05	1	2	2	2	0.00021	1.8e-05	0.00021	100	0.0012	1.8e-05	0.00021	100	0.0012	1.8e-05	0.00021	100	0.0012	[313]	[(313, 'D')]	427	46096
6	MHIDNIENLSDREFDYIVVGGGSAGAAVAARLSEDPAVSVALVEAGPDDRGVPEVLQLDRWMELLESGYDWDYPIEPQENGNSFMRHARAKVMGGCSSHNSCIAFWAPREDLDEWEAKYGATGWNAEAAWPLYKRLETNEDAGPDAPHHGDSGPVHLMNVPPKDPTGVALLDACEQAGIPRAKFNTGTTVVNGANFFQINRRADGTRSSSSVSYIHPIVEQENFTLLTGLRARQLVFDADRRCTGVDIVDSAFGHTHRLTARNEVVLSTGAIDTPKLLMLSGIGPAAHLAEHGIEVLVDSPGVGEHLQDHPEGVVQFEAKQPMVAESTQWWEIGIFTPTEDGLDRPDLMMHYGSVPFDMNTLRHGYPTTENGFSLTPNVTHARSRGTVRLRSRDFRDKP…	C[N+](C)(C)CCO	H466A	MHIDNIENLSDREFDYIVVGGGSAGAAVAARLSEDPAVSVALVEAGPDDRGVPEVLQLDRWMELLESGYDWDYPIEPQENGNSFMRHARAKVMGGCSSHNSCIAFWAPREDLDEWEAKYGATGWNAEAAWPLYKRLETNEDAGPDAPHHGDSGPVHLMNVPPKDPTGVALLDACEQAGIPRAKFNTGTTVVNGANFFQINRRADGTRSSSSVSYIHPIVEQENFTLLTGLRARQLVFDADRRCTGVDIVDSAFGHTHRLTARNEVVLSTGAIDTPKLLMLSGIGPAAHLAEHGIEVLVDSPGVGEHLQDHPEGVVQFEAKQPMVAESTQWWEIGIFTPTEDGLDRPDLMMHYGSVPFDMNTLRHGYPTTENGFSLTPNVTHARSRGTVRLRSRDFRDKP…	Q7X2H8	1.1.3.17	choline	Arthrobacter globiformis	37.2	5	4	4	4	1.1	0.00025	2	2	2	4	0.029	0.00025	0.029	37.2	1.1	0.00025	0.029	14.4	1.1	0.00025	0.029	60	1.1	[466]	[(466, 'H')]	546	59830
7	MKITVLGCGALGQLWLTALCKQGHEVQGWLRVPQPYCSVNLVETDGSIFNESLTANDPDFLATSDLLLVTLKAWQVSDAVKSLASTLPVTTPILLIHNGMGTIEELQNIQQPLLMGTTTHAARRDGNVIIHVANGITHIGPARQQDGDYSYLADILQTVLPDVAWHNNIRAELWRALAVNCVINPLTAIWNCPNGELRHHPQEIMQICEEVAAVIEREGHHTSAEDLRDYVMQVIDATAENISSMLQDIRALRHTEIDYINGFLLRRARAHGIAVPENTRLFEMVKRKESEYERIGTGLPRPW	CC(C)(CO)C(=O)C(=O)[O-]	K176A	MKITVLGCGALGQLWLTALCKQGHEVQGWLRVPQPYCSVNLVETDGSIFNESLTANDPDFLATSDLLLVTLKAWQVSDAVKSLASTLPVTTPILLIHNGMGTIEELQNIQQPLLMGTTTHAARRDGNVIIHVANGITHIGPARQQDGDYSYLADILQTVLPDVAWHNNIRAELWRKLAVNCVINPLTAIWNCPNGELRHHPQEIMQICEEVAAVIEREGHHTSAEDLRDYVMQVIDATAENISSMLQDIRALRHTEIDYINGFLLRRARAHGIAVPENTRLFEMVKRKESEYERIGTGLPRPW	P0A9J4	1.1.1.169	2-dehydropantoate	Escherichia coli	25	5	4	2	2	0.015	3e-05	1	2	2	4	0.044	3e-05	0.044	25	0.015	4e-06	0.044	25	0.015	0.00012	0.044	25	0.015	[176]	[(176, 'K')]	303	33871
8	MKITVLGCGALGQLWLTALCKQGHEVQGWLRVPQPYCSVNLVETDGSIFNESLTANDPDFLATSDLLLVTLKAWQVSDAVKSLASTLPVTTPILLIHNGMGTIEELQNIQQPLLMGTTTHAARRDGNVIIHVANGITHIGPARQQDGDYSYLADILQTVLPDVAWHNNIRAELWRALAVNCVINPLTAIWNCPNGELRHHPQEIMQICEEVAAVIEREGHHTSAEDLRDYVMQVIDATAENISSMLQDIRALRHTEIDYINGFLLRRARAHGIAVPENTRLFEMVKRKESEYERIGTGLPRPW	N=C(O)C1=CN([C@@H]2O[C@H](COP(=O)(O)OP(=O)(O)OC[C@H]3O[C@@H](n4cnc5c(N)ncnc54)[C@H](OP(=O)(O)O)[C@@H]3O)[C@@H](O)[C@H]2O)C=CC1	K176A	MKITVLGCGALGQLWLTALCKQGHEVQGWLRVPQPYCSVNLVETDGSIFNESLTANDPDFLATSDLLLVTLKAWQVSDAVKSLASTLPVTTPILLIHNGMGTIEELQNIQQPLLMGTTTHAARRDGNVIIHVANGITHIGPARQQDGDYSYLADILQTVLPDVAWHNNIRAELWRKLAVNCVINPLTAIWNCPNGELRHHPQEIMQICEEVAAVIEREGHHTSAEDLRDYVMQVIDATAENISSMLQDIRALRHTEIDYINGFLLRRARAHGIAVPENTRLFEMVKRKESEYERIGTGLPRPW	P0A9J4	1.1.1.169	nadph	Escherichia coli	25	5	5	3	2	0.015	0.0038	3	0	0	0	4.7e-06	0.0038	4.7e-06	25	0.015	0.0038	4.7e-06	25	0.015	0.0038	4.7e-06	25	0.015	[176]	[(176, 'K')]	303	33871
9	MKTRIHVVQGDITKLAVDVIVNAANPSLMGGGGVAGAIHRAAGPALLDACLKVRQQQGDCPTGHAVITLAGDLPAKAVVHTVGPVWRGGEQNEDQLLQDAYLNSLRLVAANSYTSVAFPAISTGVYGYPRAAAAEIAVKTVSEFITRHALPEQVYFVCYDEENAHLYERLLTQQGDE	CC(=O)O[C@H]1C(O)O[C@H](COP(=O)(O)OP(=O)(O)OC[C@H]2O[C@@H](n3cnc4c(N)ncnc43)[C@H](O)[C@@H]2O)[C@H]1O	D35A	MKTRIHVVQGDITKLAVDVIVNAANPSLMGGGGVDGAIHRAAGPALLDACLKVRQQQGDCPTGHAVITLAGDLPAKAVVHTVGPVWRGGEQNEDQLLQDAYLNSLRLVAANSYTSVAFPAISTGVYGYPRAAAAEIAVKTVSEFITRHALPEQVYFVCYDEENAHLYERLLTQQGDE	P0A8D6	3.1.1.106	2''-o-acetyl-adp-d-ribose	Escherichia coli	1.31	4	5	4	3	0.2	0.0004306	2	2	2	3	0.00274	0.0004306	0.00274	1.31	0.2	0.0004306	0.00274	1.31	0.2	0.0004306	0.00274	1.31	0.2	[35]	[(35, 'D')]	177	18880
10	MRCRSLSHFKDDDFAVVSEVVTHKQNHIPVIKGDFVSLPKHVQRFVAEKAELMKPSAIFICDGSQNEADELIARCVERGVLVPLKAYKNNYLCRTDPRDVARVESKTWMITPEKYDSVCHTPEGVKPMMGQWMSPDEFGKELDDRFPGCMAGRTMYVIPYSMGPVGGPLSKIGIELTDSDYVVLCMRIMTRMGEPVLKALAKNNGEFVRCVHSVGQPKPVATKVINHWPCNPEKTIIAHRPAEREIWSFGSGYGGNSLLGKKCFALRIAMNIGYDEGWMAEHMLIMGVTSPKGEERFVAAAFPSAAGKTNLAMLEPTIPGWKVRVIGDDIAWMKFGADGRLYAINPEYGFFGVAPGTSHKTNPMAMASFQENTIFTNVAETADGEYFWEGLEHEVKNPK…	C=C(OP(=O)(O)O)C(=O)O	C306A	MRCRSLSHFKDDDFAVVSEVVTHKQNHIPVIKGDFVSLPKHVQRFVAEKAELMKPSAIFICDGSQNEADELIARCVERGVLVPLKAYKNNYLCRTDPRDVARVESKTWMITPEKYDSVCHTPEGVKPMMGQWMSPDEFGKELDDRFPGCMAGRTMYVIPYSMGPVGGPLSKIGIELTDSDYVVLCMRIMTRMGEPVLKALAKNNGEFVRCVHSVGQPKPVATKVINHWPCNPEKTIIAHRPAEREIWSFGSGYGGNSLLGKKCFALRIAMNIGYDEGWMAEHMLIMGVTSPKGEERFVAAAFPSACGKTNLAMLEPTIPGWKVRVIGDDIAWMKFGADGRLYAINPEYGFFGVAPGTSHKTNPMAMASFQENTIFTNVAETADGEYFWEGLEHEVKNPK…	Q05893	4.1.1.32	phosphoenolpyruvate	Ascaris suum	9.33333	4	5	5	4	1.8	5.3e-05	1	2	2	2	0.00048	5.3e-05	0.00048	9.33333	1.8	5.3e-05	0.00048	9.33333	1.8	5.3e-05	0.00048	9.33333	1.8	[306]	[(306, 'C')]	643	72230
11	MRCRSLSHFKDDDFAVVSEVVTHKQNHIPVIKGDFVSLPKHVQRFVAEKAELMKPSAIFICDGSQNEADELIARCVERGVLVPLKAYKNNYLCRTDPRDVARVESKTWMITPEKYDSVCHTPEGVKPMMGQWMSPDEFGKELDDRFPGCMAGRTMYVIPYSMGPVGGPLSKIGIELTDSDYVVLCMRIMTRMGEPVLKALAKNNGEFVRCVHSVGQPKPVATKVINHWPCNPEKTIIAHRPAEREIWSFGSGYGGNSLLGKKCFALRIAMNIGYDEGWMAEHMLIMGVTSPKGEERFVAAAFPSAAGKTNLAMLEPTIPGWKVRVIGDDIAWMKFGADGRLYAINPEYGFFGVAPGTSHKTNPMAMASFQENTIFTNVAETADGEYFWEGLEHEVKNPK…	N=c1nc(O)c2ncn([C@@H]3O[C@H](COP(=O)(O)OP(=O)(O)O)[C@@H](O)[C@H]3O)c2[nH]1	C306A	MRCRSLSHFKDDDFAVVSEVVTHKQNHIPVIKGDFVSLPKHVQRFVAEKAELMKPSAIFICDGSQNEADELIARCVERGVLVPLKAYKNNYLCRTDPRDVARVESKTWMITPEKYDSVCHTPEGVKPMMGQWMSPDEFGKELDDRFPGCMAGRTMYVIPYSMGPVGGPLSKIGIELTDSDYVVLCMRIMTRMGEPVLKALAKNNGEFVRCVHSVGQPKPVATKVINHWPCNPEKTIIAHRPAEREIWSFGSGYGGNSLLGKKCFALRIAMNIGYDEGWMAEHMLIMGVTSPKGEERFVAAAFPSACGKTNLAMLEPTIPGWKVRVIGDDIAWMKFGADGRLYAINPEYGFFGVAPGTSHKTNPMAMASFQENTIFTNVAETADGEYFWEGLEHEVKNPK…	Q05893	4.1.1.32	gdp	Ascaris suum	6.5	4	5	5	4	4.13333	2.3e-05	1	1	1	2	0.00015	2.3e-05	0.00015	6.5	4.13333	2.3e-05	0.00015	6.5	4.13333	2.3e-05	0.00015	6.5	4.13333	[306]	[(306, 'C')]	643	72230
12	MRCRSLSHFKDDDFAVVSEVVTHKQNHIPVIKGDFVSLPKHVQRFVAEKAELMKPSAIFICDGSQNEADELIARCVERGVLVPLKAYKNNYLCRTDPRDVARVESKTWMITPEKYDSVCHTPEGVKPMMGQWMSPDEFGKELDDRFPGCMAGRTMYVIPYSMGPVGGPLSKIGIELTDSDYVVLCMRIMTRMGEPVLKALAKNNGEFVRCVHSVGQPKPVATKVINHWPCNPEKTIIAHRPAEREIWSFGSGYGGNSLLGKKCFALRIAMNIGYDEGWMAEHMLIMGVTSPKGEERFVAAAFPSAAGKTNLAMLEPTIPGWKVRVIGDDIAWMKFGADGRLYAINPEYGFFGVAPGTSHKTNPMAMASFQENTIFTNVAETADGEYFWEGLEHEVKNPK…	N=c1nc(O)c2ncn([C@H]3C[C@H](O)[C@@H](COP(=O)(O)OP(=O)(O)OP(=O)(O)O)O3)c2[nH]1	C306A	MRCRSLSHFKDDDFAVVSEVVTHKQNHIPVIKGDFVSLPKHVQRFVAEKAELMKPSAIFICDGSQNEADELIARCVERGVLVPLKAYKNNYLCRTDPRDVARVESKTWMITPEKYDSVCHTPEGVKPMMGQWMSPDEFGKELDDRFPGCMAGRTMYVIPYSMGPVGGPLSKIGIELTDSDYVVLCMRIMTRMGEPVLKALAKNNGEFVRCVHSVGQPKPVATKVINHWPCNPEKTIIAHRPAEREIWSFGSGYGGNSLLGKKCFALRIAMNIGYDEGWMAEHMLIMGVTSPKGEERFVAAAFPSACGKTNLAMLEPTIPGWKVRVIGDDIAWMKFGADGRLYAINPEYGFFGVAPGTSHKTNPMAMASFQENTIFTNVAETADGEYFWEGLEHEVKNPK…	Q05893	4.1.1.32	dgtp	Ascaris suum	3.4	4	5	5	4	2.3	0.00105	3	1	1	2	0.00071	0.00105	0.00071	3.4	2.3	0.00105	0.00071	3.4	2.3	0.00105	0.00071	3.4	2.3	[306]	[(306, 'C')]	643	72230
13	MRCRSLSHFKDDDFAVVSEVVTHKQNHIPVIKGDFVSLPKHVQRFVAEKAELMKPSAIFICDGSQNEADELIARCVERGVLVPLKAYKNNYLCRTDPRDVARVESKTWMITPEKYDSVCHTPEGVKPMMGQWMSPDEFGKELDDRFPGCMAGRTMYVIPYSMGPVGGPLSKIGIELTDSDYVVLCMRIMTRMGEPVLKALAKNNGEFVRCVHSVGQPKPVATKVINHWPCNPEKTIIAHRPAEREIWSFGSGYGGNSLLGKKCFALRIAMNIGYDEGWMAEHMLIMGVTSPKGEERFVAAAFPSAAGKTNLAMLEPTIPGWKVRVIGDDIAWMKFGADGRLYAINPEYGFFGVAPGTSHKTNPMAMASFQENTIFTNVAETADGEYFWEGLEHEVKNPK…	O=C(O)CC(=O)C(=O)O	C306A	MRCRSLSHFKDDDFAVVSEVVTHKQNHIPVIKGDFVSLPKHVQRFVAEKAELMKPSAIFICDGSQNEADELIARCVERGVLVPLKAYKNNYLCRTDPRDVARVESKTWMITPEKYDSVCHTPEGVKPMMGQWMSPDEFGKELDDRFPGCMAGRTMYVIPYSMGPVGGPLSKIGIELTDSDYVVLCMRIMTRMGEPVLKALAKNNGEFVRCVHSVGQPKPVATKVINHWPCNPEKTIIAHRPAEREIWSFGSGYGGNSLLGKKCFALRIAMNIGYDEGWMAEHMLIMGVTSPKGEERFVAAAFPSACGKTNLAMLEPTIPGWKVRVIGDDIAWMKFGADGRLYAINPEYGFFGVAPGTSHKTNPMAMASFQENTIFTNVAETADGEYFWEGLEHEVKNPK…	Q05893	4.1.1.32	oxaloacetate	Ascaris suum	17.7833	5	4	4	5	14.5	5.1e-05	1	2	2	2	0.0002	5.1e-05	0.0002	17.7833	14.5	5.1e-05	0.0002	17.7833	14.5	5.1e-05	0.0002	17.7833	14.5	[306]	[(306, 'C')]	643	72230
14	MSNISRQAYADMFGPTVGDKVRLADTELWIEVEDDLTTYGEEVKFGGGKVIRDGMGQGQMLAADCVDLVLTNALIVDHWGIVKADIGVKDGRIFAIGKAGNPDIQPNVTIPIGAATEVIAAEGKIVTAGGIDTHIHWICPQQAEEALVSGVTTMVGGGTGPAAGTHATTCTPGPWYISRMLQAADSLPVNIGLLGKGNVSQPDALREQVAAGVIGLKIHEDWGATPAAIDCALTVADEMDIQVALHSDTLNESGFVEDTLAAIGGRTIHTFHTEGAGGGHAPDIITACAHPNILPSSTNPTLPYTLNTIDEHLDMLMVCAHLDPDIAEDVAFAESRIRRETIAAEDVLHDLGAFSLTSSDSQAMGRVGEVILRTWQVAHRMKVQRGALAEETGDNDNFR…	N=C(N)O	H320A	MSNISRQAYADMFGPTVGDKVRLADTELWIEVEDDLTTYGEEVKFGGGKVIRDGMGQGQMLAADCVDLVLTNALIVDHWGIVKADIGVKDGRIFAIGKAGNPDIQPNVTIPIGAATEVIAAEGKIVTAGGIDTHIHWICPQQAEEALVSGVTTMVGGGTGPAAGTHATTCTPGPWYISRMLQAADSLPVNIGLLGKGNVSQPDALREQVAAGVIGLKIHEDWGATPAAIDCALTVADEMDIQVALHSDTLNESGFVEDTLAAIGGRTIHTFHTEGAGGGHAPDIITACAHPNILPSSTNPTLPYTLNTIDEHLDMLMVCHHLDPDIAEDVAFAESRIRRETIAAEDVLHDLGAFSLTSSDSQAMGRVGEVILRTWQVAHRMKVQRGALAEETGDNDNFR…	P18314	3.5.1.5	urea	Enterobacter aerogenes	2970	7	7	7	2	0.068	0.0024	3	3	3	4	0.0109	0.0024	0.0109	2970	0.068	0.0023	0.0109	2970	0.068	0.0029	0.0109	2970	0.068	[320]	[(320, 'H')]	567	60305
15	MTDTIFDYVIVGGGTAGSVLANRLSARPENRVLLIEAGIDTPENNIPPEIHDGLRPWLPRLSGDKFFWPNLTIHRAAEHPGITREPQFYEQGRLLGGGSSVNMVVSNRGLPRDYDEWQALGADGWDWQGVLPYFIKTERDADYGDDPLHGNAGPIPIGRVDSRHWSDFTVAATQALEAAGLPNIHDQNARFDDGYFPPAFTLKGEERFSAARGYLDASVRVRPNLSLWTESRVLKLLTTGNAITGVSVLRGRETLQVQAREVILTAGALQSPAILLRTGIGPAADLHALGIPVLADRPGVGRNLWEHSSIGVVAPLTEQARADASTGKAGSRHQLGIRASSGVDPATPSDLFLHIGADPVSGLASAVFWVNKPSSTGWLKLKDADPFSYPDVDFNLLSD…	COc1cc(CO)ccc1O	H467A	MTDTIFDYVIVGGGTAGSVLANRLSARPENRVLLIEAGIDTPENNIPPEIHDGLRPWLPRLSGDKFFWPNLTIHRAAEHPGITREPQFYEQGRLLGGGSSVNMVVSNRGLPRDYDEWQALGADGWDWQGVLPYFIKTERDADYGDDPLHGNAGPIPIGRVDSRHWSDFTVAATQALEAAGLPNIHDQNARFDDGYFPPAFTLKGEERFSAARGYLDASVRVRPNLSLWTESRVLKLLTTGNAITGVSVLRGRETLQVQAREVILTAGALQSPAILLRTGIGPAADLHALGIPVLADRPGVGRNLWEHSSIGVVAPLTEQARADASTGKAGSRHQLGIRASSGVDPATPSDLFLHIGADPVSGLASAVFWVNKPSSTGWLKLKDADPFSYPDVDFNLLSD…	E4QP00	1.1.3.38	vanillyl alcohol	Methylovorus sp.	20.25	5	5	4	1	0.0047	0.00061	2	3	3	2	0.00082	0.00061	0.00082	20.25	0.0047	0.0005	0.00082	19.5	0.0047	0.00072	0.00082	21	0.0047	[467]	[(467, 'H')]	531	57014
16	MTDTYLHETLVFDNKLSYIDNQRDTDGPAILLLPGWCHDHRVYKYLIQELDADFRVIVPNWRGHGLSPCEVPDFGYQEQVKDALEILDQLGVETFLPVSHSHGGWVLVELLEQAGPERAPRGIIMDWLMWAPKPDFAKSLTLLKDPERWREGTHGLFDVWLDGHDEKRVRHHLLEEMADYGYDCWGRSGRVIEDAYGRNGSPMQMMANLTKTRPIRHIFSQPTEPEYEKINSDFAEQHPWFSYAKLGGPTAFPAIDVPDRAAVHIREFATAIRQGQ	Cc1[nH]c2ccccc2c(=O)c1O	H251A	MTDTYLHETLVFDNKLSYIDNQRDTDGPAILLLPGWCHDHRVYKYLIQELDADFRVIVPNWRGHGLSPCEVPDFGYQEQVKDALEILDQLGVETFLPVSHSHGGWVLVELLEQAGPERAPRGIIMDWLMWAPKPDFAKSLTLLKDPERWREGTHGLFDVWLDGHDEKRVRHHLLEEMADYGYDCWGRSGRVIEDAYGRNGSPMQMMANLTKTRPIRHIFSQPTEPEYEKINSDFAEQHPWFSYAKLGGPTHFPAIDVPDRAAVHIREFATAIRQGQ	O31266	1.13.11.47	1h-3-hydroxy-4-oxoquinaldine	Paenarthrobacter nitroguajacolicus	38.4	5	4	4	1	0.0006	2.7e-06	0	1	1	1	5.9e-05	2.7e-06	5.9e-05	38.4	0.0006	2.7e-06	5.89e-05	38.4	0.0006	2.7e-06	5.9e-05	38.4	0.0006	[251]	[(251, 'H')]	276	31858
17	MTVKVCVCGGGNGAHTLSGLAASRDGVEVRVLTLFADEAERWTKALGADELTVIVNEKDGTQTEVKSRPKVITKDPEIAISGADVVILTVPAFAHEGYFQAMAPYVQDSALIVGLPSQAGFEFQCRDILGDKAAAVSMMSFETLPWACRIKEFGRKVEVLGTKSVLAASLIKGTAKTVDPLSTLQMLHGAEPVFRLAKHFLEMLIMSYSFVAPAILFGRWGSWDGKPVPEAPLFYQGIDQATADMLTACSNECKDVANAIMAACPGNDLSDVKDIYQWYLEYYHEDIQDDHDLYHAITTNKSYKGLVHPVKAVDGGVAPDFGNRYLTEDIPMGMIVFKGVAIAAGVAIPSNDKLIMWAQEKIGKEYLVDGALTGKDVATTRCPQRYGFNTLDAILTGKK	CC(=O)C(=O)[O-]	H212A	MTVKVCVCGGGNGAHTLSGLAASRDGVEVRVLTLFADEAERWTKALGADELTVIVNEKDGTQTEVKSRPKVITKDPEIAISGADVVILTVPAFAHEGYFQAMAPYVQDSALIVGLPSQAGFEFQCRDILGDKAAAVSMMSFETLPWACRIKEFGRKVEVLGTKSVLAASLIKGTAKTVDPLSTLQMLHGAEPVFRLAKHFLEMLIMSYSFVHPAILFGRWGSWDGKPVPEAPLFYQGIDQATADMLTACSNECKDVANAIMAACPGNDLSDVKDIYQWYLEYYHEDIQDDHDLYHAITTNKSYKGLVHPVKAVDGGVAPDFGNRYLTEDIPMGMIVFKGVAIAAGVAIPSNDKLIMWAQEKIGKEYLVDGALTGKDVATTRCPQRYGFNTLDAILTGKK	Q9BHM6	1.5.1.11	pyruvate	Pecten maximus	775	6	6	4	5	13	0.00077	2	2	2	4	0.059	0.00077	0.059	775	13	0.00077	0.059	775	13	0.00077	0.059	775	13	[212]	[(212, 'H')]	399	43320
18	MTVKVCVCGGGNGAHTLSGLAASRDGVEVRVLTLFADEAERWTKALGADELTVIVNEKDGTQTEVKSRPKVITKDPEIAISGADVVILTVPAFAHEGYFQAMAPYVQDSALIVGLPSQAGFEFQCRDILGDKAAAVSMMSFETLPWACRIKEFGRKVEVLGTKSVLAASLIKGTAKTVDPLSTLQMLHGAEPVFRLAKHFLEMLIMSYSFVAPAILFGRWGSWDGKPVPEAPLFYQGIDQATADMLTACSNECKDVANAIMAACPGNDLSDVKDIYQWYLEYYHEDIQDDHDLYHAITTNKSYKGLVHPVKAVDGGVAPDFGNRYLTEDIPMGMIVFKGVAIAAGVAIPSNDKLIMWAQEKIGKEYLVDGALTGKDVATTRCPQRYGFNTLDAILTGKK	N=C(N)NCCC[C@H](N)C(=O)O	H212A	MTVKVCVCGGGNGAHTLSGLAASRDGVEVRVLTLFADEAERWTKALGADELTVIVNEKDGTQTEVKSRPKVITKDPEIAISGADVVILTVPAFAHEGYFQAMAPYVQDSALIVGLPSQAGFEFQCRDILGDKAAAVSMMSFETLPWACRIKEFGRKVEVLGTKSVLAASLIKGTAKTVDPLSTLQMLHGAEPVFRLAKHFLEMLIMSYSFVHPAILFGRWGSWDGKPVPEAPLFYQGIDQATADMLTACSNECKDVANAIMAACPGNDLSDVKDIYQWYLEYYHEDIQDDHDLYHAITTNKSYKGLVHPVKAVDGGVAPDFGNRYLTEDIPMGMIVFKGVAIAAGVAIPSNDKLIMWAQEKIGKEYLVDGALTGKDVATTRCPQRYGFNTLDAILTGKK	Q9BHM6	1.5.1.11	l-arg	Pecten maximus	640	6	4	4	4	5.1	0.0005	2	2	2	3	0.0035	0.0005	0.0035	640	5.1	0.0005	0.0035	640	5.1	0.0005	0.0035	640	5.1	[212]	[(212, 'H')]	399	43320
19	MTVKVCVCGGGNGAHTLSGLAASRDGVEVRVLTLFADEAERWTKALGADELTVIVNEKDGTQTEVKSRPKVITKDPEIAISGADVVILTVPAFAHEGYFQAMAPYVQDSALIVGLPSQAGFEFQCRDILGDKAAAVSMMSFETLPWACRIKEFGRKVEVLGTKSVLAASLIKGTAKTVDPLSTLQMLHGAEPVFRLAKHFLEMLIMSYSFVAPAILFGRWGSWDGKPVPEAPLFYQGIDQATADMLTACSNECKDVANAIMAACPGNDLSDVKDIYQWYLEYYHEDIQDDHDLYHAITTNKSYKGLVHPVKAVDGGVAPDFGNRYLTEDIPMGMIVFKGVAIAAGVAIPSNDKLIMWAQEKIGKEYLVDGALTGKDVATTRCPQRYGFNTLDAILTGKK	N=C(O)C1=CN([C@@H]2O[C@H](COP(=O)(O)OP(=O)(O)OC[C@H]3O[C@@H](n4cnc5c(N)ncnc54)[C@H](O)[C@@H]3O)[C@@H](O)[C@H]2O)C=CC1	H212A	MTVKVCVCGGGNGAHTLSGLAASRDGVEVRVLTLFADEAERWTKALGADELTVIVNEKDGTQTEVKSRPKVITKDPEIAISGADVVILTVPAFAHEGYFQAMAPYVQDSALIVGLPSQAGFEFQCRDILGDKAAAVSMMSFETLPWACRIKEFGRKVEVLGTKSVLAASLIKGTAKTVDPLSTLQMLHGAEPVFRLAKHFLEMLIMSYSFVHPAILFGRWGSWDGKPVPEAPLFYQGIDQATADMLTACSNECKDVANAIMAACPGNDLSDVKDIYQWYLEYYHEDIQDDHDLYHAITTNKSYKGLVHPVKAVDGGVAPDFGNRYLTEDIPMGMIVFKGVAIAAGVAIPSNDKLIMWAQEKIGKEYLVDGALTGKDVATTRCPQRYGFNTLDAILTGKK	Q9BHM6	1.5.1.11	nadh	Pecten maximus	652	6	4	4	4	7.3	1.98e-05	1	1	1	1	6.49e-05	1.98e-05	6.49e-05	652	7.3	1.98e-05	6.49e-05	652	7.3	1.98e-05	6.49e-05	652	7.3	[212]	[(212, 'H')]	399	43320
20	MVSVSEIRKAQRAEGPATILAIGTANPANCVEQSTYPDFYFKITNSEHKTELKEKFQRMCDKSMIKRRYMYLTEEILKENPNVCEYMAPSLDARQDMVVVEVPRLGKEAAVKAIKEWGQPKSKITHLIVCTTSGVDMPGADYQLTKLLGLRPYVKRYMMYQQGAFAGGTVLRLAKDLAENNKGARVLVVCSEVTAVTFRGPSDTHLDSLVGQALFGDGAAALIVGSDPVPEIEKPIFEMVWTAQTIAPDSEGAIDGHLREAGLTFHLLKDVPGIVSKNITKALVEAFEPLGISDYNSIFWIAHPGGPAILDQVEQKLALKPEKMNATREVLSEYGNMSSACVLFILDEMRKKSTQNGLKTTGEGLEWGVLFGFGPGLTIETVVLRSVAI	CC(C)(COP(=O)(O)OP(=O)(O)OC[C@H]1O[C@@H](n2cnc3c(N)ncnc32)[C@H](O)[C@@H]1OP(=O)(O)O)[C@@H](O)C(O)=NCCC(O)=NCCSC(=O)CC(=O)O	C164A	MVSVSEIRKAQRAEGPATILAIGTANPANCVEQSTYPDFYFKITNSEHKTELKEKFQRMCDKSMIKRRYMYLTEEILKENPNVCEYMAPSLDARQDMVVVEVPRLGKEAAVKAIKEWGQPKSKITHLIVCTTSGVDMPGADYQLTKLLGLRPYVKRYMMYQQGCFAGGTVLRLAKDLAENNKGARVLVVCSEVTAVTFRGPSDTHLDSLVGQALFGDGAAALIVGSDPVPEIEKPIFEMVWTAQTIAPDSEGAIDGHLREAGLTFHLLKDVPGIVSKNITKALVEAFEPLGISDYNSIFWIAHPGGPAILDQVEQKLALKPEKMNATREVLSEYGNMSSACVLFILDEMRKKSTQNGLKTTGEGLEWGVLFGFGPGLTIETVVLRSVAI	P30074	2.3.1.74	malonyl-coa	Medicago sativa	0.0593333	2	2	2	1	0.00691667	1.065e-05	1	1	1	1	1.85e-05	1.065e-05	1.85e-05	0.0593333	0.00691667	2.2e-06	1.85e-05	0.0505	0.00691667	1.91e-05	1.85e-05	0.0681667	0.00691667	[164]	[(164, 'C')]	389	42706
21	MVTGGMASKWDQKGMDIAYEEAALGYKEGGVPIGGCLINNKDGSVLGRGHNMRFQKGSATLHGAISTLENCGRLEGKVYKDTTLYTTLSPCDMCTGAIIMYGIPRCVVGENVNFKSKGEKYLQTRGHEVVVVDDERCKKIMKQFIDERPQDWFEDIGE	N=c1[nH]c(O)ncc1F	E64A	MVTGGMASKWDQKGMDIAYEEAALGYKEGGVPIGGCLINNKDGSVLGRGHNMRFQKGSATLHGEISTLENCGRLEGKVYKDTTLYTTLSPCDMCTGAIIMYGIPRCVVGENVNFKSKGEKYLQTRGHEVVVVDDERCKKIMKQFIDERPQDWFEDIGE	Q12178	3.5.4.1	5-fluorocytosine	Saccharomyces cerevisiae	18.8	5	5	5	1	0.00013	8.3e-05	1	2	2	4	0.089	8.3e-05	0.089	18.8	0.00013	8.3e-05	0.089	18.8	0.00013	8.3e-05	0.089	18.8	0.00013	[64]	[(64, 'E')]	158	17507
